# Genome Scale-Differential Flux Analysis reveals deregulation of lung cell metabolism on SARS Cov2 infection

**DOI:** 10.1101/2020.11.29.402404

**Authors:** Piyush Nanda, Amit Ghosh

## Abstract

The COVID-19 pandemic is posing an unprecedented threat to the whole world. In this regard, it is absolutely imperative to understand the mechanism of metabolic reprogramming of host human cells by SARS Cov2. A better understanding of the metabolic alterations would aid in design of better therapeutics to deal with COVID-19 pandemic. We developed an integrated genome-scale metabolic model of normal human bronchial epithelial cells (NHBE) infected with SARS Cov2 using gene-expression and macromolecular make-up of the virus. The reconstructed model predicts growth rates of the virus in high agreement with the experimental measured values. Furthermore, we report a method for conducting genome-scale differential flux analysis (GS-DFA) in context-specific metabolic models. We apply the method to the context-specific model and identify severely affected metabolic modules predominantly comprising of lipid metabolism. We conduct an integrated analysis of the flux-altered reactions, host-virus protein-protein interaction network and phospho-proteomics data to understand the mechanism of flux alteration in host cells. We show that several enzymes driving the altered reactions inferred by our method to be directly interacting with viral proteins and also undergoing differential phosphorylation under diseased state. In case of SARS Cov2 infection, lipid metabolism particularly fatty acid oxidation and beta-oxidation cycle along with arachidonic acid metabolism are predicted to be most affected which confirms with clinical metabolomics studies. GS-DFA can be applied to existing repertoire of high-throughput proteomic or transcriptomic data in diseased condition to understand metabolic deregulation at the level of flux.
