## Supplementary_Materials for "Genome Scale-Differential Flux Analysis reveals deregulation of lung cell metabolism on SARS Cov2 infection": Dataset S1.xlsx

### Sheet: AminoAcids
UniProt Accession	Virus 24h_1	Virus 24h_2	Virus 24h_3	Mean	SpikeNorm (moles/moleCov2)	A	R	N	D	C	G	Q	E	H	I	L	K	M	F	P	S	T	W	Y	V	MW	Total
P0DTC1	440.07	513.637	597.892	517.2	9.90465	309	131	233	211	138	264	151	239	75	215	435	276	105	208	164	294	345	46	195	371	489989	215629
P0DTC2	14314.6	18395.5	14286	15665.4	300	79	42	88	62	40	82	62	48	17	76	108	61	14	77	58	99	97	12	54	97	141178	2.02091e+06			P0DTC1	489989
P0DTC3	3050	2604.91	1325.77	2326.89	44.5612	13	6	8	13	7	14	9	11	8	21	30	11	4	14	12	22	24	6	17	25	31123	94925.1			P0DTC2	141178
P0DTC5	4429.75	27567.3	12035.5	14677.5	281.082	19	14	11	6	4	14	4	7	5	20	35	7	4	11	5	15	13	7	9	12	25147	111395			P0DTD1	794058
P0DTC6	603.639	512.862	553.89	556.797	10.663	1	1	4	4			3	5	1	10	8	4	3	3	1	4	3	1	2	3	7273	4390.27			P0DTC3	31123
P0DTC7	1007.11	1213.49	7616.3	3278.97	62.7939	9	5	2	2	6	4	5	8	3	8	15	7	1	10	6	7	10		5	8	13744	13841.7			P0DTC5	25147
P0DTC8	310.95	1099.98	286.65	565.86	10.8365	5	4	2	7	7	5	6	6	4	10	10	5	1	8	7	9	5	1	7	12	13831	4300.75			P0DTC7	13744
P0DTC9	84756.7	165359	100677	116931	2239.29	37	29	22	24		43	35	12	4	14	27	31	7	13	28	37	32	5	11	8	45626	3.86711e+06			P0DTC9	45626
P0DTD2	6768.76	4159.81	3554.92	4827.83	92.4555																					Total	6.3325e+06			P0DTC4	8365
					AA demand	3060.5	1297.5	2307.8	2089.9	1366.8	2614.8	1495.6	2367.2	742.8	2129.5	4308.5	2733.7	1040	2060.2	1624.4	2912	3417.1	455.6	1931.4	3674.6					P0DTC6	7273
						23700	12600	26400	18600	12000	24600	18600	14400	5100	22800	32400	18300	4200	23100	17400	29700	29100	3600	16200	29100					P0DTD2	10797
						579.3	267.4	356.5	579.3	311.9	623.9	401.1	490.2	356.5	935.8	1336.8	490.2	178.2	623.9	534.7	980.3	1069.5	267.4	757.5	1114					P0DTC8	13831
						5340.6	3935.2	3091.9	1686.5	1124.3	3935.2	1124.3	1967.6	1405.4	5621.6	9837.9	1967.6	1124.3	3091.9	1405.4	4216.2	3654.1	1967.6	2529.7	3373					P0DTD3	8050
						10.7	10.7	42.7	42.7	0	0	32	53.3	10.7	106.6	85.3	42.7	32	32	10.7	42.7	32	10.7	21.3	32					P0DTD8	5180
						565.1	314	125.6	125.6	376.8	251.2	314	502.4	188.4	502.4	941.9	439.6	62.8	627.9	376.8	439.6	627.9	0	314	502.4					A0A663DJA2	4449
						54.2	43.3	21.7	75.9	75.9	54.2	65	65	43.3	108.4	108.4	54.2	10.8	86.7	75.9	97.5	54.2	10.8	75.9	130
						82853.7	64939.4	49264.3	53742.9	0	96289.4	78375.1	26871.5	8957.2	31350	60460.8	69417.9	15675	29110.7	62700.1	82853.7	71657.2	11196.4	24632.2	17914.3
					AAs	A	R	N	D	C	G	Q	E	H	I	L	K	M	F	P	S	T	W	Y	V
					Total (mols/molSARSCov2)	116164	83407.4	81610.4	76942.7	15255.7	128369	100407	46717.1	16804.3	63554.3	109480	93445.8	22323.2	58733.3	84127.9	121242	109612	17508.5	46462	55840.3
					MIN	15255.7
					MAX	128369
					NORM	0.892103	0.60251	0.586624	0.545358	0	1	0.7528	0.278142	0.0136905	0.426995	0.833008	0.691257	0.0624817	0.384373	0.60888	0.936995	0.834178	0.0199162	0.275886	0.358797
				Total (mmols/molSARSCov2)		1.16164e+08	8.34074e+07	8.16104e+07	7.69427e+07	1.52557e+07	1.28369e+08	1.00407e+08	4.67171e+07	1.68043e+07	6.35543e+07	1.0948e+08	9.34458e+07	2.23232e+07	5.87333e+07	8.41279e+07	1.21242e+08	1.09612e+08	1.75085e+07	46462007	5.58403e+07

### Sheet: NucleicAcids
	A	U	G	C
ssRNA(+)	8954	9594	5863	5492
ssRNA(-)	9594	8954	5492	5863								AMP	347.2
Total (mols per mole SARS Cov2)	18548	18548	11355	11355								UMP	324.2
												GMP	363.2
UniProt Accession	Name	SpikeNorm (moles/moleCov2)	T.E.	RNACount	A	U	G	C				CMP	323.2
P0DTC1	ORF1A	9.90465	0.1	99.0465	636373	682529	418966	370830
P0DTC2	S	300	1	300	337500	381300	210900	216900				AMP	UMP	GMP	CMP
P0DTC3	ORF3A	44.5612	0.1	445.612	100263	122989	68178.7	77536.5				347.2	324.2	363.2	323.2
P0DTC5	M	281.082	1.5	187.388	32043.4	39913.7	26046.9	27358.7
P0DTC6	ORF6	10.663	0.5	21.3259	1450.16	1407.51	554.474	554.474
P0DTC7	ORF7A	62.7939	0.5	125.588	13563.5	14819.4	7660.86	9921.44
P0DTC8	ORF8	10.8365	0.5	21.673	2188.98	2904.19	1452.09	1387.07
P0DTC9	N	2239.29	2	1119.64	447858	296706	313500	352688
P0DTD2	ORF9B	92.4555	0.5	184.911	16642	10355	12389	14423.1
ssRNA(+)					8954	9594	5863	5492
ssRNA(-)					9594	8954	5492	5863
		Total (moles per mole)			1.60643e+06	1.57147e+06	1.071e+06	1.08295e+06
		Total (millimoles per mole)			1.60643e+09	1.57147e+09	1.071e+09	1.08295e+09
		Mass			5.57752e+08	5.09471e+08	3.88989e+08	3.50011e+08	1.80622e+09

### Sheet: Lipid
Virion Diameter (nm)	100
Virion Surface Area	31400
Lipid molecules per unit nm^2	2
Total Lipid Molecules	125600
Fractional Composition
Compound	Fraction	Molecules	mmoles per mols SARS Cov2	MW	Mass	ID
Phosphatidylcholine	0.58	72848	72848000	786	57258528	m02684c
Phosphatidylethanolamine	0.22	27632	27632000	269	7433008	m02685c
Phosphatidylserine	0.03	3768	3768000	385	1450680	m02808c
Phosphatidylinositol	0.1	12560	12560000	886	11128160	m02750c
Sphingomylein	0.03	3768	3768000	813	3063384	sphmyln18116_hs_c
Cholesterol	0.00018	22.608	22608	386	8726.69	m01450c
					8.03425e+07

### Sheet: Carbohydrate
	Per copy	Total (mols per mole SARS Cov2)	Total (mmols per mole SARS Cov2)
NAG Glycosylation	63	18900	18900000
		4180869

### Sheet: ATP
Protein Synthesis
UniProt Accession	SpikeNorm (moles/moleCov2)																					Monomers	ATP
P0DTC1	9.90465	3060.5	1297.5	2307.8	2089.9	1366.8	2614.8	1495.6	2367.2	742.8	2129.5	4308.5	2733.7	1040	2060.2	1624.4	2912	3417.1	455.6	1931.4	3674.6	43629.9	174480
P0DTC2	300	23700	12600	26400	18600	12000	24600	18600	14400	5100	22800	32400	18300	4200	23100	17400	29700	29100	3600	16200	29100	381900	1526400
P0DTC3	44.5612	579.3	267.4	356.5	579.3	311.9	623.9	401.1	490.2	356.5	935.8	1336.8	490.2	178.2	623.9	534.7	980.3	1069.5	267.4	757.5	1114	12254.4	48839.4
P0DTC5	281.082	5340.6	3935.2	3091.9	1686.5	1124.3	3935.2	1124.3	1967.6	1405.4	5621.6	9837.9	1967.6	1124.3	3091.9	1405.4	4216.2	3654.1	1967.6	2529.7	3373	62400.3	248477
P0DTC6	10.663	10.7	10.7	42.7	42.7	0	0	32	53.3	10.7	106.6	85.3	42.7	32	32	10.7	42.7	32	10.7	21.3	32	650.8	2560.55
P0DTC7	62.7939	565.1	314	125.6	125.6	376.8	251.2	314	502.4	188.4	502.4	941.9	439.6	62.8	627.9	376.8	439.6	627.9	0	314	502.4	7598.4	30142.4
P0DTC8	10.8365	54.2	43.3	21.7	75.9	75.9	54.2	65	65	43.3	108.4	108.4	54.2	10.8	86.7	75.9	97.5	54.2	10.8	75.9	130	1311.3	5201.85
P0DTC9	2239.29	82853.7	64939.4	49264.3	53742.9	0	96289.4	78375.1	26871.5	8957.2	31350	60460.8	69417.9	15675	29110.7	62700.1	82853.7	71657.2	11196.4	24632.2	17914.3	938262	3.74409e+06
																				Total (moles per mole)			5.78019e+06
																				Total (mmoles per mole)			5.78019e+09
Nuleic Acid Synthesis
UniProt Accession	Name	SpikeNorm (moles/moleCov2)	T.E.	RNACount	A	T	G	C	Monomers	Pyrophosphate
P0DTC1	ORF1A	9.90465	0.1	99.0465	636373	682529	418966	370830	2.1087e+06	2.1086e+06
P0DTC2	S	300	1	300	337500	381300	210900	216900	1146600	1146300
P0DTC3	ORF3A	44.5612	0.1	445.612	100263	122989	68178.7	77536.5	368967	368521
P0DTC5	M	281.082	1.5	187.388	32043.4	39913.7	26046.9	27358.7	125363	125175
P0DTC6	ORF6	10.663	0.5	21.3259	1450.16	1407.51	554.474	554.474	3966.62	3945.29
P0DTC7	ORF7A	62.7939	0.5	125.588	13563.5	14819.4	7660.86	9921.44	45965.2	45839.6
P0DTC8	ORF8	10.8365	0.5	21.673	2188.98	2904.19	1452.09	1387.07	7932.33	7910.66
P0DTC9	N	2239.29	2	1119.64	447858	296706	313500	352688	1.41075e+06	1.40963e+06
P0DTD2	ORF9B	92.4555	0.5	184.911	16642	10355	12389	14423.1	53809.1	53624.2
ssRNA(+)					8954	9594	5863	5492	29903	29903
ssRNA(-)					9594	8954	5492	5863	29903	29903
		Total (moles per mole)			1.60643e+06	1.57147e+06	1.071e+06	1.08295e+06
		Total (millimoles per mole)			1606.43	1571.47	1071	1082.95
		Mass			0	0	0	0
					Total PPi Release (moles per mole)					5.32935e+06
					Total PPi Release (mmoles per mole)					5.32935e+09

### Sheet: MW
Molecular Weight of SARS Cov2
Proteins	6.3325e+06	0.00333803
RNA	1.80622e+09	0.952107
Lipid	8.03425e+07	0.0423506
Carbohydrate	4180869	0.00220385
Total	1.89708e+09

### Sheet: Biomass Equation
A	1.16164e+08	0.0612331	A	1.60643e+09	0.846791	Phosphatidylcholine	72848000	0.0384001	NAG	18900000	0.00996269	ATP	5.78019e+09	3.04689	PPi	5.32935e+09	2.80924	H+	0.237648	H2O	0.237648	Pi	2.57159	ADP	3.04689
R	8.34074e+07	0.0439662	U	1.57147e+09	0.828364	Phosphatidylethanolamine	27632000	0.0145656
N	8.16104e+07	0.043019	G	1.071e+09	0.564554	Phosphatidylserine	3768000	0.00198621							ATP Hydrolysis
D	7.69427e+07	0.0405585	C	1.08295e+09	0.570854	Phosphatidylinositol	12560000	0.00662071							PPi Formation
C	1.52557e+07	0.00804169				Sphingomylein	3768000	0.00198621
G	1.28369e+08	0.0676664				Cholesterol	22608	1.19173e-05
Q	1.00407e+08	0.0529272														Reactant
E	4.67171e+07	0.0246258														Product
H	1.68043e+07	0.00885798
I	6.35543e+07	0.0335011									M.W.		1.89708e+09
L	1.0948e+08	0.0577096
K	9.34458e+07	0.0492577
M	2.23232e+07	0.0117671
F	5.87333e+07	0.0309599												Biomass Equation
P	8.41279e+07	0.044346	Reference	{'20.6508 h2o[c] + 20.7045 atp[c] + 0.385872 glu_L[c] + 0.352607 asp_L[c] + 0.036117 gtp[c] + 0.505626 ala_L[c] + 0.279425 asn_L[c] + 0.046571 cys_L[c] + 0.325996 gln_L[c] + 0.538891 gly[c] + 0.392525 ser_L[c] + 0.31269 thr_L[c] + 0.592114 lys_L[c] + 0.35926 arg_L[c] + 0.153018 met_L[c] + 0.023315 pail_hs[c] + 0.039036 ctp[c] + 0.154463 pchol_hs[c] + 0.055374 pe_hs[c] + 0.020401 chsterol[c] + 0.0…
S	1.21242e+08	0.0639098
T	1.09612e+08	0.0577793
W	1.75085e+07	0.00922919
Y	46462007	0.0244913
V	5.58403e+07	0.0294349
			VBOF	{'0.248 h2o[c] + 3.182 atp[c] + 0.026 glu_L[c] + 0.042 asp_L[c] + 0.590 gtp[c] + 0.064 ala_L[c] + 0.045 asn_L[c] + 0.008 cys_L[c] + 0.055 gln_L[c] + 0.071 gly[c] + 0.067 ser_L[c] + 0.060 thr_L[c] + 0.051 lys_L[c] + 0.046 arg_L[c] + 0.012 met_L[c] + 0.596 ctp[c] + 0.865 utp[c] + 0.009 his_L[c] + 0.026 tyr_L[c] + 0.035 ile_L[c] + 0.060 leu_L[c] + 0.010 trp_L[c] + 0.032 phe_L[c] + 0.046 pro_L[c] + 0…
